# Response to “No support for the adaptive hypothesis of lagging-strand encoding in bacterial genomes”

**DOI:** 10.1101/2020.05.26.117366

**Authors:** Houra Merrikh, Christopher Merrikh

## Abstract

Several previous studies by our group suggest that positive selection can drive certain (not all) genes to be retained in the lagging strand orientation^2,5,6^. This is likely the result of multiple factors including accelerated evolution through replication-transcription conflicts. Liu and Zhang challenge this view, and claim that our method for detecting gene inversions is flawed. Below, we provide empirical evidence that their criticisms are largely unfounded, and show that our original analysis and conclusions are well supported. Though the GC skew method does have a detection limit, we provide new evidence that the fundamental assumptions of our model are accurate, and introduce an improved GC skew calculation which correctly identified 100% of the authors’ gene inversions. Our new findings indicate that the trends we originally identified are stronger than they initially appeared: across species, 89-96% of lagging strand genes appear to be natively leading strand genes that changed orientation. Our statistical analyses offer further support for the notion that for some genes, the lagging strand orientation can be adaptive.
