## Supplemental Tables 1-4 for "Response to “No support for the adaptive hypothesis of lagging-strand encoding in bacterial genomes”"

### Sheet: Table S1
Supplementary Table 1.
Merrikh re-analysis of Liu and Zhang's B. subtilis data
Liu and Zhang Data:						Merrikh Analysis:
Bacillus licheniformis	Bacillus subtilis					Orientation			Whole-gene GC Skew			Codon Position 1 GC Skew
B	A	Orientation in B	Orientation in A	FLIP		B	A	FLIP	B	A	Detected as inverted, or potential explanation for lack of detection:	B	A	Detected as inverted by CP1:
WP_003185920.1	WP_391935.1	Leading	Lagging	Leading>Lagging		Leading	Lagging	Leading>Lagging	0.0454545	-0.0075188	Inverted	0.455556	-0.430168	Inversion
WP_009329492.1	WP_388434.1	Leading	Lagging	Leading>Lagging		Leading	Lagging	Leading>Lagging	0.0551181	0	Inverted	0.2	-0.188119	Inversion
WP_011198386.1	WP_388042.2	Leading	Lagging	Leading>Lagging		Leading	Lagging	Leading>Lagging	0.0552381	-0.0272537	Inverted	0.202186	-0.252874	Inversion
WP_011198389.1	WP_388933.1	Leading	Lagging	Leading>Lagging		Leading	Lagging	Leading>Lagging	0.0586081	-0.0617284	Inverted	0.212435	-0.405797	Inversion
WP_011198153.1	WP_390782.1	Leading	Lagging	Leading>Lagging		Leading	Lagging	Leading>Lagging	0.0601266	-0.04947	Inverted	0.36	-0.37	Inversion
WP_009329868.1	WP_389184.1	Leading	Lagging	Leading>Lagging		Leading	Lagging	Leading>Lagging	0.0760234	-0.00626305	Inverted	0.323383	-0.326633	Inversion
WP_009328108.1	WP_388442.1	Leading	Lagging	Leading>Lagging		Leading	Lagging	Leading>Lagging	0.0828025	-0.0926694	Inverted	0.152104	-0.153333	Inversion
WP_009328246.1	WP_391328.2	Leading	Lagging	Leading>Lagging		Leading	Lagging	Leading>Lagging	0.0836653	-0.00374532	Inverted	0.386364	-0.346535	Inversion
WP_011198240.1	WP_390557.1	Leading	Lagging	Leading>Lagging		Leading	Lagging	Leading>Lagging	0.0860215	-0.0654206	Inverted	0.301887	-0.225131	Inversion
WP_003183850.1	WP_390783.1	Leading	Lagging	Leading>Lagging		Leading	Lagging	Leading>Lagging	0.0861244	-0.0781671	Inverted	0.230769	-0.245283	Inversion
WP_009328152.1	WP_390579.2	Leading	Lagging	Leading>Lagging		Leading	Lagging	Leading>Lagging	0.0861423	-0.0861723	Inverted	0.407767	-0.392157	Inversion
WP_003178613.1	WP_388605.1	Leading	Lagging	Leading>Lagging		Leading	Lagging	Leading>Lagging	0.0871212	-0.0613027	Inverted	0.306931	-0.280788	Inversion
WP_003178981.1	WP_388212.1	Leading	Lagging	Leading>Lagging		Leading	Lagging	Leading>Lagging	0.0895141	-0.0345409	Inverted	0.385281	-0.362832	Inversion
WP_003185000.1	WP_389588.1	Leading	Lagging	Leading>Lagging		Leading	Lagging	Leading>Lagging	0.0895522	-0.117409	Inverted	0.26087	-0.362637	Inversion
WP_003185013.1	WP_390536.1	Leading	Lagging	Leading>Lagging		Leading	Lagging	Leading>Lagging	0.0903328	-0.0447761	Inverted	0.275229	-0.4	Inversion
WP_003186342.1	WP_391742.1	Leading	Lagging	Leading>Lagging		Leading	Lagging	Leading>Lagging	0.093199	-0.056266	Inverted	0.238095	-0.207668	Inversion
WP_003185809.1	WP_390574.2	Leading	Lagging	Leading>Lagging		Leading	Lagging	Leading>Lagging	0.114815	-0.156823	Inverted	0.299065	-0.441176	Inversion
WP_003186508.1	WP_389205.2	Leading	Lagging	Leading>Lagging		Leading	Lagging	Leading>Lagging	0.114873	-0.0494792	Inverted	0.174194	-0.118012	Inversion
WP_009328915.1	WP_389093.1	Leading	Lagging	Leading>Lagging		Leading	Lagging	Leading>Lagging	0.121019	-0.0582524	Inverted	0.230769	-0.65625	Inversion
WP_009328237.1	WP_391489.1	Leading	Lagging	Leading>Lagging		Leading	Lagging	Leading>Lagging	0.122677	-0.00704225	Inverted	0.326923	-0.310345	Inversion
WP_011197742.1	WP_391218.1	Leading	Lagging	Leading>Lagging		Leading	Lagging	Leading>Lagging	0.123288	-0.0670732	Inverted	0.450704	-0.496403	Inversion
WP_011197999.1	WP_389108.1	Leading	Lagging	Leading>Lagging		Leading	Lagging	Leading>Lagging	0.130081	-0.0373626	Inverted	0.255814	-0.165644	Inversion
WP_003184355.1	WP_388715.1	Leading	Lagging	Leading>Lagging		Leading	Lagging	Leading>Lagging	0.152	-0.106719	Inverted	0.208333	-0.0666667	Inversion
WP_003182597.1	WP_391955.1	Leading	Lagging	Leading>Lagging		Leading	Lagging	Leading>Lagging	0.157895	-0.0381679	Inverted	0.346939	-0.192308	Inversion
WP_003178983.1	WP_388211.1	Leading	Lagging	Leading>Lagging		Leading	Lagging	Leading>Lagging	0.175	-0.0909091	Inverted	0.473684	-0.409836	Inversion
WP_003184708.1	WP_389646.1	Leading	Lagging	Leading>Lagging		Leading	Lagging	Leading>Lagging	0.178378	-0.111538	Inverted	0.342222	-0.339623	Inversion
WP_003178480.1	WP_388614.1	Leading	Lagging	Leading>Lagging		Leading	Lagging	Leading>Lagging	0.196013	0	Inverted	0.312	-0.16129	Inversion
WP_003182532.1	WP_391388.1	Leading	Lagging	Leading>Lagging		Leading	Lagging	Leading>Lagging	0.00502513	0.0103093	Old inversion (to negative GCS), followed by mutation (to positive GCS)	0.04	-0.164557	Inversion
WP_011198229.1	WP_389352.1	Leading	Lagging	Leading>Lagging		Leading	Lagging	Leading>Lagging	0.0187668	0.0227273	Old inversion (to negative GCS), followed by mutation (to positive GCS)	0.205298	-0.150685	Inversion
WP_003185966.1	WP_388043.1	Leading	Lagging	Leading>Lagging		Leading	Lagging	Leading>Lagging	0.0225564	0.0461538	Old inversion (to negative GCS), followed by mutation (to positive GCS)	0.189189	-0.148387	Inversion
WP_003183862.1	WP_391947.2	Leading	Lagging	Leading>Lagging		Leading	Lagging	Leading>Lagging	0.0241758	0.0218978	Old inversion (to negative GCS), followed by mutation (to positive GCS)	0.0666667	-0.0700637	Inversion
WP_003181282.1	WP_391789.1	Leading	Lagging	Leading>Lagging		Leading	Lagging	Leading>Lagging	0.0281924	0.0468498	Old inversion (to negative GCS), followed by mutation (to positive GCS)	0.291667	-0.251232	Inversion
WP_003185267.1	WP_391389.1	Leading	Lagging	Leading>Lagging		Leading	Lagging	Leading>Lagging	0.0433276	0.0299625	Old inversion (to negative GCS), followed by mutation (to positive GCS)	0.251397	-0.217391	Inversion
WP_003185969.1	WP_388044.1	Leading	Lagging	Leading>Lagging		Leading	Lagging	Leading>Lagging	0.0829493	0.0205128	Old inversion (to negative GCS), followed by mutation (to positive GCS)	0.421687	-0.359477	Inversion
WP_003178986.1	WP_388210.1	Leading	Lagging	Leading>Lagging		Leading	Lagging	Leading>Lagging	0.100654	0.0125523	Old inversion (to negative GCS), followed by mutation (to positive GCS)	0.286713	-0.146953	Inversion
WP_003182559.1	WP_389607.2	Leading	Lagging	Leading>Lagging		Leading	Lagging	Leading>Lagging	0.105528	0.008	Old inversion (to negative GCS), followed by mutation (to positive GCS)	0.183099	-0.127517	Inversion
WP_003179587.1	WP_391382.1	Leading	Lagging	Leading>Lagging		Leading	Lagging	Leading>Lagging	0.11032	0.0322581	Old inversion (to negative GCS), followed by mutation (to positive GCS)	0.290909	-0.129771	Inversion
WP_003178584.1	WP_389761.1	Leading	Lagging	Leading>Lagging		Leading	Lagging	Leading>Lagging	0.120393	0.0127226	Old inversion (to negative GCS), followed by mutation (to positive GCS)	0.353293	-0.373333	Inversion
WP_009328900.1	WP_391219.3	Leading	Lagging	Leading>Lagging		Leading	Lagging	Leading>Lagging	0.123919	0.0207715	Old inversion (to negative GCS), followed by mutation (to positive GCS)	0.421053	-0.262295	Inversion
WP_003182786.1	WP_388793.1	Leading	Lagging	Leading>Lagging		Leading	Lagging	Leading>Lagging	0.125581	0.047836	Old inversion (to negative GCS), followed by mutation (to positive GCS)	0.388889	-0.103448	Inversion
WP_009330243.1	WP_388085.1	Leading	Lagging	Leading>Lagging		Leading	Lagging	Leading>Lagging	0.126904	0.0186335	Old inversion (to negative GCS), followed by mutation (to positive GCS)	0.142857	-0.0151515	Inversion
WP_016886066.1	WP_388106.1	Lagging	Leading	Lagging>Leading		Lagging	Leading	Lagging>Leading	0.0711111	-0.0250569	Inverted	-0.384615	0.379845	Reversion
WP_003179724.1	WP_391258.1	Lagging	Leading	Lagging>Leading		Lagging	Leading	Lagging>Leading	0.00361011	0.027933	Old inversion (to negative GCS), followed by mutation (to positive GCS)	-0.142857	0.102564	Reversion
WP_003177781.1	WP_388308.1	Lagging	Leading	Lagging>Leading		Lagging	Leading	Lagging>Leading	0.00809717	0.0454545	Old inversion (to negative GCS), followed by mutation (to positive GCS)	-0.202186	0.234286	Reversion
WP_003182492.1	WP_388703.1	Lagging	Leading	Lagging>Leading		Lagging	Leading	Lagging>Leading	0.00888889	0.0589623	Old inversion (to negative GCS), followed by mutation (to positive GCS)	-0.225	0.211921	Reversion
WP_003178468.1	WP_391362.1	Lagging	Leading	Lagging>Leading		Lagging	Leading	Lagging>Leading	0.0111111	0.0952955	Old inversion (to negative GCS), followed by mutation (to positive GCS)	-0.218543	0.236593	Reversion
WP_011198423.1	WP_390292.1	Lagging	Leading	Lagging>Leading		Lagging	Leading	Lagging>Leading	0.0149254	0.0864745	Old inversion (to negative GCS), followed by mutation (to positive GCS)	-0.392265	0.301075	Reversion
WP_011198013.1	WP_391608.1	Lagging	Leading	Lagging>Leading		Lagging	Leading	Lagging>Leading	0.0189781	0.03125	Old inversion (to negative GCS), followed by mutation (to positive GCS)	-0.183673	0.196721	Reversion
WP_011198422.1	WP_390293.2	Lagging	Leading	Lagging>Leading		Lagging	Leading	Lagging>Leading	0.0228802	0.105498	Old inversion (to negative GCS), followed by mutation (to positive GCS)	-0.258182	0.280303	Reversion
WP_003186306.1	WP_390294.1	Lagging	Leading	Lagging>Leading		Lagging	Leading	Lagging>Leading	0.0403071	0.0415094	Old inversion (to negative GCS), followed by mutation (to positive GCS)	-0.138614	0.0686275	Reversion
WP_011198250.1	WP_388111.1	Lagging	Leading	Lagging>Leading		Lagging	Leading	Lagging>Leading	0.0463215	0.0810811	Old inversion (to negative GCS), followed by mutation (to positive GCS)	-0.0793651	0.179856	Reversion
WP_003182307.1	WP_391606.1	Lagging	Leading	Lagging>Leading		Lagging	Leading	Lagging>Leading	0.0504451	0.0682493	Old inversion (to negative GCS), followed by mutation (to positive GCS)	-0.0925926	0.0990991	Reversion
WP_011197891.1	WP_389667.1	Lagging	Leading	Lagging>Leading		Lagging	Leading	Lagging>Leading	0.0569948	0.0310559	Old inversion (to negative GCS), followed by mutation (to positive GCS)	-0.194805	0.183099	Reversion
WP_003186290.1	WP_391194.1	Lagging	Leading	Lagging>Leading		Lagging	Leading	Lagging>Leading	0.0571924	0.0437828	Old inversion (to negative GCS), followed by mutation (to positive GCS)	-0.263158	0.405941	Reversion
WP_011197748.1	WP_391487.1	Lagging	Leading	Lagging>Leading		Lagging	Leading	Lagging>Leading	0.0677966	0.171171	Old inversion (to negative GCS), followed by mutation (to positive GCS)	-0.0909091	0.287356	Reversion
WP_003180759.1	WP_391645.1	Lagging	Leading	Lagging>Leading		Lagging	Leading	Lagging>Leading	0.0854271	0.0808081	Old inversion (to negative GCS), followed by mutation (to positive GCS)	-0.118881	0.0657895	Reversion
WP_003182359.1	WP_390578.2	Lagging	Leading	Lagging>Leading		Lagging	Leading	Lagging>Leading	-0.194444	0.193182	Reversion	-0.322581	0.27027	Reversion
WP_009329034.1	WP_388069.1	Lagging	Leading	Lagging>Leading		Lagging	Leading	Lagging>Leading	-0.169591	0.283582	Reversion	-0.333333	0.490196	Reversion
WP_003183854.1	WP_390781.1	Lagging	Leading	Lagging>Leading		Lagging	Leading	Lagging>Leading	-0.152174	0.160494	Reversion	-0.138462	0.2	Reversion
WP_011198418.1	WP_388424.1	Lagging	Leading	Lagging>Leading		Lagging	Leading	Lagging>Leading	-0.139159	0.159263	Reversion	-0.43832	0.454068	Reversion
WP_011198418.1	WP_388424.1	Lagging	Leading	Lagging>Leading		Lagging	Leading	Lagging>Leading	-0.139159	0.159263	Reversion	-0.43832	0.454068	Reversion
WP_003184824.1	WP_388110.1	Lagging	Leading	Lagging>Leading		Lagging	Leading	Lagging>Leading	-0.12963	0.262626	Reversion	-0.228571	0.485714	Reversion
WP_003183848.1	WP_388063.1	Lagging	Leading	Lagging>Leading		Lagging	Leading	Lagging>Leading	-0.12766	0.102222	Reversion	-0.27451	0.257732	Reversion
WP_011198151.1	WP_391239.1	Lagging	Leading	Lagging>Leading		Lagging	Leading	Lagging>Leading	-0.101523	0.12234	Reversion	-0.314685	0.338028	Reversion
WP_011198488.1	WP_390454.2	Lagging	Leading	Lagging>Leading		Lagging	Leading	Lagging>Leading	-0.100671	0.123435	Reversion	-0.259669	0.312775	Reversion
WP_003178116.1	WP_391884.2	Lagging	Leading	Lagging>Leading		Lagging	Leading	Lagging>Leading	-0.0924658	0.175497	Reversion	-0.474576	0.487395	Reversion
WP_003179069.1	WP_388302.1	Lagging	Leading	Lagging>Leading		Lagging	Leading	Lagging>Leading	-0.0861423	0.141818	Reversion	-0.212121	0.226415	Reversion
WP_011197488.1	WP_388640.1	Lagging	Leading	Lagging>Leading		Lagging	Leading	Lagging>Leading	-0.0828025	0.168196	Reversion	-0.253968	0.269841	Reversion
WP_003180198.1	WP_391760.1	Lagging	Leading	Lagging>Leading		Lagging	Leading	Lagging>Leading	-0.0791367	0.165692	Reversion	-0.305556	0.306931	Reversion
WP_011198032.1	WP_389764.1	Lagging	Leading	Lagging>Leading		Lagging	Leading	Lagging>Leading	-0.0699301	0.0627306	Reversion	-0.237288	0.246809	Reversion
WP_003178487.1	WP_388641.2	Lagging	Leading	Lagging>Leading		Lagging	Leading	Lagging>Leading	-0.0660592	0.0888889	Reversion	-0.24183	0.24359	Reversion
WP_003186417.1	WP_391841.1	Lagging	Leading	Lagging>Leading		Lagging	Leading	Lagging>Leading	-0.0649351	0.184211	Reversion	-0.333333	0.451613	Reversion
WP_011198470.1	WP_391286.1	Lagging	Leading	Lagging>Leading		Lagging	Leading	Lagging>Leading	-0.0618893	0.143885	Reversion	-0.309735	0.321429	Reversion
WP_003182309.1	WP_391607.1	Lagging	Leading	Lagging>Leading		Lagging	Leading	Lagging>Leading	-0.057377	0.0405904	Reversion	-0.235294	0.169811	Reversion
WP_003182490.1	WP_388702.1	Lagging	Leading	Lagging>Leading		Lagging	Leading	Lagging>Leading	-0.0553506	0.0803461	Reversion	-0.315789	0.131034	Reversion
WP_003183202.1	WP_388440.1	Lagging	Leading	Lagging>Leading		Lagging	Leading	Lagging>Leading	-0.0491803	0.194631	Reversion	-0.15942	0.298246	Reversion
WP_011198016.1	WP_391612.1	Lagging	Leading	Lagging>Leading		Lagging	Leading	Lagging>Leading	-0.0410095	0.114007	Reversion	-0.160714	0.162393	Reversion
WP_009327809.1	WP_388062.1	Lagging	Leading	Lagging>Leading		Lagging	Leading	Lagging>Leading	-0.0394265	0.0755556	Reversion	-0.145833	0.213483	Reversion
WP_009329637.1	WP_388420.1	Lagging	Leading	Lagging>Leading		Lagging	Leading	Lagging>Leading	-0.0346667	0.137931	Reversion	-0.188406	0.192982	Reversion
WP_009330008.1	WP_391288.1	Lagging	Leading	Lagging>Leading		Lagging	Leading	Lagging>Leading	-0.0325203	0.0925373	Reversion	-0.097561	0.130435	Reversion
WP_009330007.1	WP_391289.1	Lagging	Leading	Lagging>Leading		Lagging	Leading	Lagging>Leading	-0.0295567	0.0436893	Reversion	-0.176471	0.168675	Reversion
WP_003178412.1	WP_389577.1	Lagging	Leading	Lagging>Leading		Lagging	Leading	Lagging>Leading	-0.0290828	0.0494624	Reversion	-0.257862	0.222857	Reversion
WP_011198339.1	WP_388459.1	Lagging	Leading	Lagging>Leading		Lagging	Leading	Lagging>Leading	-0.0242826	0.0717703	Reversion	-0.195531	0.222222	Reversion
WP_009328179.1	WP_391613.2	Lagging	Leading	Lagging>Leading		Lagging	Leading	Lagging>Leading	-0.0225303	0.0818505	Reversion	-0.3125	0.267016	Reversion
WP_011198453.1	WP_388310.1	Lagging	Leading	Lagging>Leading		Lagging	Leading	Lagging>Leading	-0.0146699	0.0482234	Reversion	-0.188312	0.2	Reversion
WP_011198014.1	WP_391609.2	Lagging	Leading	Lagging>Leading		Lagging	Leading	Lagging>Leading	-0.012959	0.0662324	Reversion	-0.226788	0.213415	Reversion
WP_003178000.1	WP_388651.1	Lagging	Leading	Lagging>Leading		Lagging	Leading	Lagging>Leading	-0.00854701	0.143302	Reversion	-0.282258	0.364017	Reversion
WP_011197665.1	WP_388065.2	Lagging	Leading	Lagging>Leading		Lagging	Leading	Lagging>Leading	-0.00724638	0.0831826	Reversion	-0.0919325	0.164609	Reversion
WP_009329427.1	WP_388167.1	Lagging	Leading	Lagging>Leading		Lagging	Leading	Lagging>Leading	-0.00458716	0.108374	Reversion	-0.417989	0.380117	Reversion
WP_011197666.1	WP_388064.1	Lagging	Leading	Lagging>Leading		Lagging	Leading	Lagging>Leading	-0.00242131	0.108626	Reversion	-0.168317	0.195122	Reversion
WP_003179842.1	WP_388067.1	Lagging	Leading	Lagging>Leading		Lagging	Leading	Lagging>Leading	0	0.172775	Reversion	-0.272727	0.357143	Reversion
WP_009329070.1	WP_391259.1	Lagging	Leading	Lagging>Leading		Lagging	Leading	Lagging>Leading	0	0.133333	Reversion	-0.170732	0.257143	Reversion
NCBI Data not available:						Merrikh Data:
WP_011197489.1	WP_388639.1	Lagging	Leading	Lagging>Leading		?	Leading	?>Leading
WP_003186368.1	WP_003097709.1	Leading	Lagging	Leading>Lagging		Leading	?	Leading>?

### Sheet: Table S2
Supplementary Table 2.
Merrikh re-analysis of Liu and Zhang's M. gallisepticum data
Liu and Zhang Data:						Merrikh Analysis:
Mycoplasma penetrans HF-2	Mycoplasma gallisepticum Strain R	Orientation				Orientation			GC Skew
C	A	Leading	A	Flip		C	A	Flip	C	A	Detected as inverted, or potential explanation for lack of detection:
WP_011076836.1	WP_011113559.1	Leading	Lagging	Leading>Lagging		Leading	Lagging	Leading>Lagging	0.193548	-0.0780142	Inverted
WP_011076852.1	WP_011113926.1	Leading	Lagging	Leading>Lagging		Leading	Lagging	Leading>Lagging	0.0372881	-0.0207469	Inverted
WP_011076897.1	WP_080512217.1	Leading	Lagging	Leading>Lagging		Leading	Lagging	Leading>Lagging	0.141791	-0.0263158	Inverted
WP_011076972.1	WP_011113927.1	Leading	Lagging	Leading>Lagging		Leading	Lagging	Leading>Lagging	0.324324	-0.1	Inverted
WP_011076973.1	WP_011113928.1	Leading	Lagging	Leading>Lagging		Leading	Lagging	Leading>Lagging	0.191489	-0.0281124	Inverted
WP_011076994.1	WP_011113903.1	Leading	Lagging	Leading>Lagging		Leading	Lagging	Leading>Lagging	0.15942	-0.149013	Inverted
WP_011077055.1	WP_011113391.1	Leading	Lagging	Leading>Lagging		Leading	Lagging	Leading>Lagging	0.303797	-0.0319635	Inverted
WP_011077056.1	WP_011113390.1	Leading	Lagging	Leading>Lagging		Leading	Lagging	Leading>Lagging	0.19764	-0.037037	Inverted
WP_011077079.1	WP_011113531.1	Leading	Lagging	Leading>Lagging		Leading	Lagging	Leading>Lagging	0.220253	-0.10158	Inverted
WP_011077116.1	WP_011113558.1	Leading	Lagging	Leading>Lagging		Leading	Lagging	Leading>Lagging	0.0684932	-0.03	Inverted
WP_011077189.1	WP_011113777.1	Leading	Lagging	Leading>Lagging		Leading	Lagging	Leading>Lagging	0.114607	-0.0078125	Inverted
WP_011077189.1	WP_011113777.1	Leading	Lagging	Leading>Lagging		Leading	Lagging	Leading>Lagging	0.114607	-0.0078125	Inverted
WP_011077214.1	WP_011113683.1	Leading	Lagging	Leading>Lagging		Leading	Lagging	Leading>Lagging	0.182099	-0.0670038	Inverted
WP_011077218.1	WP_011113453.1	Leading	Lagging	Leading>Lagging		Leading	Lagging	Leading>Lagging	0.10101	-0.0740741	Inverted
WP_011077251.1	WP_011113278.1	Leading	Lagging	Leading>Lagging		Leading	Lagging	Leading>Lagging	0.0917431	-0.00689655	Inverted
WP_011077456.1	WP_011113244.1	Leading	Lagging	Leading>Lagging		Leading	Lagging	Leading>Lagging	0.0729614	-0.0964083	Inverted
WP_011077457.1	WP_011113245.1	Leading	Lagging	Leading>Lagging		Leading	Lagging	Leading>Lagging	0.216667	-0.0439024	Inverted
WP_011077618.1	WP_011113532.1	Leading	Lagging	Leading>Lagging		Leading	Lagging	Leading>Lagging	0.206061	-0.0697674	Inverted
WP_011077717.1	WP_011113380.1	Leading	Lagging	Leading>Lagging		Leading	Lagging	Leading>Lagging	0.319372	-0.193317	Inverted
WP_011077724.1	WP_011113962.1	Leading	Lagging	Leading>Lagging		Leading	Lagging	Leading>Lagging	0.111748	-0.0365385	Inverted
WP_011077845.1	WP_011113924.1	Leading	Lagging	Leading>Lagging		Leading	Lagging	Leading>Lagging	0.175258	-0.0396825	Inverted
WP_011077846.1	WP_011113923.1	Leading	Lagging	Leading>Lagging		Leading	Lagging	Leading>Lagging	0.288732	-0.0899183	Inverted
WP_011077847.1	WP_011113922.1	Leading	Lagging	Leading>Lagging		Leading	Lagging	Leading>Lagging	0.191336	-0.133758	Inverted
WP_011077848.1	WP_011113921.1	Leading	Lagging	Leading>Lagging		Leading	Lagging	Leading>Lagging	0.265306	-0.142857	Inverted
WP_083755103.1	WP_011113389.1	Leading	Lagging	Leading>Lagging		Leading	Lagging	Leading>Lagging	0.165414	-0.0518784	Inverted
WP_011077177.1	WP_011113756.1	Leading	Lagging	Leading>Lagging		Leading	Lagging	Leading>Lagging	0.12069	0.0198675	Old inversion (to negative GCS), followed by mutation (to positive GCS)
WP_044891222.1	WP_011113630.1	Leading	Lagging	Leading>Lagging		Leading	Lagging	Leading>Lagging	0.0720339	0.0466321	Old inversion (to negative GCS), followed by mutation (to positive GCS)
WP_011076839.1	WP_011113746.1	Lagging	Leading	Lagging>Leading		Lagging	Leading	Lagging>Leading	-0.0430622	-0.118012	Inverted
WP_011077680.1	WP_011113716.1	Lagging	Leading	Lagging>Leading		Lagging	Leading	Lagging>Leading	-0.0875576	-0.0666667	Inverted
WP_011077008.1	WP_011113709.1	Lagging	Leading	Lagging>Leading		Lagging	Leading	Lagging>Leading	-0.172414	0.0179211	Reversion Event
WP_011077039.1	WP_011113706.1	Lagging	Leading	Lagging>Leading		Lagging	Leading	Lagging>Leading	-0.1375	0.0813397	Reversion Event
WP_011077059.1	WP_011113551.1	Lagging	Leading	Lagging>Leading		Lagging	Leading	Lagging>Leading	-0.17	0.104693	Reversion Event
WP_011077102.1	WP_011113407.1	Lagging	Leading	Lagging>Leading		Lagging	Leading	Lagging>Leading	-0.135011	0.0268456	Reversion Event
WP_011077106.1	WP_011113862.1	Lagging	Leading	Lagging>Leading		Lagging	Leading	Lagging>Leading	-0.0847458	0.0596491	Reversion Event
WP_011077107.1	WP_011113863.1	Lagging	Leading	Lagging>Leading		Lagging	Leading	Lagging>Leading	-0.0897436	0.159817	Reversion Event
WP_011077108.1	WP_011113258.1	Lagging	Leading	Lagging>Leading		Lagging	Leading	Lagging>Leading	-0.111111	0.119048	Reversion Event
WP_011077120.1	WP_011113359.1	Lagging	Leading	Lagging>Leading		Lagging	Leading	Lagging>Leading	-0.0784708	0.0655738	Reversion Event
WP_011077133.1	WP_011113895.1	Lagging	Leading	Lagging>Leading		Lagging	Leading	Lagging>Leading	-0.126582	0.160976	Reversion Event
WP_011077204.1	WP_011113741.1	Lagging	Leading	Lagging>Leading		Lagging	Leading	Lagging>Leading	-0.16955	0.114804	Reversion Event
WP_011077229.1	WP_011113782.1	Lagging	Leading	Lagging>Leading		Lagging	Leading	Lagging>Leading	-0.146667	0.0136986	Reversion Event
WP_011077264.1	WP_011113518.1	Lagging	Leading	Lagging>Leading		Lagging	Leading	Lagging>Leading	-0.202703	0.189189	Reversion Event
WP_011077327.1	WP_011113880.1	Lagging	Leading	Lagging>Leading		Lagging	Leading	Lagging>Leading	-0.171429	0.134328	Reversion Event
WP_011077384.1	WP_011113961.1	Lagging	Leading	Lagging>Leading		Lagging	Leading	Lagging>Leading	-0.131148	0.163636	Reversion Event
WP_011077434.1	WP_011113241.1	Lagging	Leading	Lagging>Leading		Lagging	Leading	Lagging>Leading	-0.105263	0.097166	Reversion Event
WP_011077678.1	WP_011113718.1	Lagging	Leading	Lagging>Leading		Lagging	Leading	Lagging>Leading	-0.190372	0.142857	Reversion Event
WP_011077682.1	WP_011113714.1	Lagging	Leading	Lagging>Leading		Lagging	Leading	Lagging>Leading	-0.10687	0.017341	Reversion Event
WP_011077686.1	WP_011113730.1	Lagging	Leading	Lagging>Leading		Lagging	Leading	Lagging>Leading	-0.229358	0.0314465	Reversion Event
WP_011077737.1	WP_011113556.1	Lagging	Leading	Lagging>Leading		Lagging	Leading	Lagging>Leading	-0.163636	0.114286	Reversion Event
WP_011077843.1	WP_011113538.1	Lagging	Leading	Lagging>Leading		Lagging	Leading	Lagging>Leading	-0.113514	0.0950226	Reversion Event
WP_044891306.1	WP_014885936.1	Lagging	Leading	Lagging>Leading		Lagging	Leading	Lagging>Leading	-0.228571	0.12605	Reversion Event
WP_011077228.1	WP_011113632.1	Lagging	Leading	Lagging>Leading		Lagging	Leading	Lagging>Leading	-0.148148	0	Reversion Event
WP_011077242.1	WP_011113467.1	Lagging	Leading	Lagging>Leading		Lagging	Leading	Lagging>Leading	0.0333333	0.310345	Old inversion (to negative GCS), followed by mutation (to positive GCS)
Data not in agreement:						Merrikh Data:			Reason for lack of agreement:
WP_011077344.1	WP_011113663.1	Lagging	Leading	Lagging>Leading		Leading	Leading	Leading>Leading	Zhang Error (Bad Ter Assignment)
WP_011077513.1	WP_011113620.1	Leading	Lagging	Leading>Lagging		Leading	Leading	Leading>Leading	Zhang Error (Bad Ter Assignment)
WP_011077514.1	WP_011113619.1	Leading	Lagging	Leading>Lagging		Leading	Leading	Leading>Leading	Zhang Error (Bad Ter Assignment)
WP_011077722.1	WP_011113618.1	Leading	Lagging	Leading>Lagging		Leading	Leading	Leading>Leading	Zhang Error (Bad Ter Assignment)
WP_044891193.1	WP_011113617.1	Leading	Lagging	Leading>Lagging		Leading	Leading	Leading>Leading	Zhang Error (Bad Ter Assignment)
NCBI Data not available:
WP_011077458.1	WP_011113243.1	Leading	Lagging	Leading>Lagging		NCBI Data Not Available	Lagging	?
WP_044891176.1	WP_011113925.1	Leading	Lagging	Leading>Lagging		NCBI Data Not Available	Lagging	?
WP_011077679.1	WP_041594299.1	Lagging	Leading	Lagging>Leading		NCBI Data Not Available	Leading	?

### Sheet: Table S3
Supplementary Table 3.
Merrikh re-analysis of Liu and Zhang's S. aureus data
Liu and Zhang Data:							Merrikh Analysis:
Staphylococcus saprophyticus	Staphylococcus aureus	Orientation					Orientation			GCS
B	A	B	A	FLIP			B	A	FLIP	B	A	Detected as inverted, or potential explanation for lack of detection:
WP_002483734.1	YP_499516.1	Leading	Lagging	Leading>Lagging			Leading	Lagging	Leading>Lagging	0.268608	-0.202658	Inverted
WP_002483856.1	YP_499720.1	Leading	Lagging	Leading>Lagging			Leading	Lagging	Leading>Lagging	0.147059	-0.186047	Inverted
WP_011304011.1	YP_498792.1	Leading	Lagging	Leading>Lagging			Leading	Lagging	Leading>Lagging	0.198397	-0.103314	Inverted
WP_011302204.1	YP_498847.1	Leading	Lagging	Leading>Lagging			Leading	Lagging	Leading>Lagging	0.2103	-0.0900693	Inverted
WP_011304012.1	YP_498793.1	Leading	Lagging	Leading>Lagging			Leading	Lagging	Leading>Lagging	0.133333	-0.0792899	Inverted
WP_011304013.1	YP_498794.1	Leading	Lagging	Leading>Lagging			Leading	Lagging	Leading>Lagging	0.119149	-0.0691824	Inverted
WP_011303347.1	YP_498936.1	Leading	Lagging	Leading>Lagging			Leading	Lagging	Leading>Lagging	0.148148	-0.0666667	Inverted
WP_011303937.1	YP_499976.1	Leading	Lagging	Leading>Lagging			Leading	Lagging	Leading>Lagging	0.198257	-0.0639269	Inverted
WP_041784769.1	YP_498664.1	Leading	Lagging	Leading>Lagging			Leading	Lagging	Leading>Lagging	0.193717	-0.0633333	Inverted
WP_011303449.1	YP_501252.1	Leading	Lagging	Leading>Lagging			Leading	Lagging	Leading>Lagging	0.177606	-0.0536585	Inverted
WP_011303689.1	YP_499383.1	Leading	Lagging	Leading>Lagging			Leading	Lagging	Leading>Lagging	0.0892019	-0.0531915	Inverted
WP_041784759.1	YP_498885.1	Leading	Lagging	Leading>Lagging			Leading	Lagging	Leading>Lagging	0.158621	-0.0420712	Inverted
WP_011302212.1	YP_498749.1	Leading	Lagging	Leading>Lagging			Leading	Lagging	Leading>Lagging	0.205742	-0.0357143	Inverted
WP_011304015.1	YP_498796.1	Leading	Lagging	Leading>Lagging			Leading	Lagging	Leading>Lagging	0.149228	-0.0327022	Inverted
WP_011302205.1	YP_498846.1	Leading	Lagging	Leading>Lagging			Leading	Lagging	Leading>Lagging	0.0465753	-0.016129	Inverted
WP_011302352.1	YP_498884.1	Leading	Lagging	Leading>Lagging			Leading	Lagging	Leading>Lagging	0.133455	-0.0144928	Inverted
WP_011304014.1	YP_498795.1	Leading	Lagging	Leading>Lagging			Leading	Lagging	Leading>Lagging	0.107206	-0.00355872	Inverted
WP_011302211.1	YP_501209.1	Leading	Lagging	Leading>Lagging			Leading	Lagging	Leading>Lagging	0.120721	-0.003367	Inverted
WP_011302648.1	YP_498911.1	Leading	Lagging	Leading>Lagging			Leading	Lagging	Leading>Lagging	0.0897833	0	Inverted
WP_011302650.1	YP_498834.1	Leading	Lagging	Leading>Lagging			Leading	Lagging	Leading>Lagging	0.17134	0	Inverted
WP_011302556.1	YP_501443.1	Leading	Lagging	Leading>Lagging			Leading	Lagging	Leading>Lagging	0.140496	0.008	Old inversion (to negative GCS), followed by mutation (to positive GCS)
WP_011302213.1	YP_498747.1	Leading	Lagging	Leading>Lagging			Leading	Lagging	Leading>Lagging	0.172269	0.0105708	Old inversion (to negative GCS), followed by mutation (to positive GCS)
WP_011302284.1	YP_501485.1	Leading	Lagging	Leading>Lagging			Leading	Lagging	Leading>Lagging	0.102649	0.0152284	Old inversion (to negative GCS), followed by mutation (to positive GCS)
WP_011302168.1	YP_498752.1	Leading	Lagging	Leading>Lagging			Leading	Lagging	Leading>Lagging	0.165517	0.0250417	Old inversion (to negative GCS), followed by mutation (to positive GCS)
WP_011302451.1	YP_501480.1	Leading	Lagging	Leading>Lagging			Leading	Lagging	Leading>Lagging	0.227723	0.029703	Old inversion (to negative GCS), followed by mutation (to positive GCS)
WP_011302207.1	YP_498844.1	Leading	Lagging	Leading>Lagging			Leading	Lagging	Leading>Lagging	0.140187	0.0434783	Old inversion (to negative GCS), followed by mutation (to positive GCS)
WP_011303893.1	YP_501482.1	Leading	Lagging	Leading>Lagging			Leading	Lagging	Leading>Lagging	0.192	0.0456432	Old inversion (to negative GCS), followed by mutation (to positive GCS)
WP_002482167.1	YP_498748.1	Leading	Lagging	Leading>Lagging			Leading	Lagging	Leading>Lagging	0.0782123	0.0520548	Old inversion (to negative GCS), followed by mutation (to positive GCS)
WP_011302214.1	YP_498746.1	Leading	Lagging	Leading>Lagging			Leading	Lagging	Leading>Lagging	0.208791	0.0641509	Old inversion (to negative GCS), followed by mutation (to positive GCS)
WP_011302206.1	YP_498845.1	Leading	Lagging	Leading>Lagging			Leading	Lagging	Leading>Lagging	0.0136054	0.0859107	Old inversion (to negative GCS), followed by mutation (to positive GCS)
WP_077461027.1	YP_501425.1	Leading	Lagging	Leading>Lagging			Leading	Lagging	Leading>Lagging	0.159509	0.0943396	Old inversion (to negative GCS), followed by mutation (to positive GCS)
WP_011302349.1	YP_498887.1	Leading	Lagging	Leading>Lagging			Leading	Lagging	Leading>Lagging	0.123077	0.101124	Old inversion (to negative GCS), followed by mutation (to positive GCS)
WP_011302266.1	YP_499541.1	Leading	Lagging	Leading>Lagging			Leading	Lagging	Leading>Lagging	0.141844	0.104558	Old inversion (to negative GCS), followed by mutation (to positive GCS)
WP_011303169.1	YP_498835.1	Leading	Lagging	Leading>Lagging			Leading	Lagging	Leading>Lagging	0.155172	0.123077	Old inversion (to negative GCS), followed by mutation (to positive GCS)
WP_011303464.1	YP_499514.1	Leading	Lagging	Leading>Lagging			Leading	Lagging	Leading>Lagging	0	0.125	Reversion
WP_011302554.1	YP_501337.1	Lagging	Leading	Lagging>Leading			Lagging	Leading	Lagging>Leading	0.0958904	-0.0496454	Inverted
WP_011302421.1	YP_498827.1	Lagging	Leading	Lagging>Leading			Lagging	Leading	Lagging>Leading	0.0422535	-0.0457516	Inverted
WP_011303194.1	YP_499858.1	Lagging	Leading	Lagging>Leading			Lagging	Leading	Lagging>Leading	-0.0222222	0	Mutagenesis to positive GCS, Inverted to negative GCS
WP_002482419.1	YP_498828.1	Lagging	Leading	Lagging>Leading			Lagging	Leading	Lagging>Leading	0.037037	0.0272374	Old inversion (to negative GCS), followed by mutation (to positive GCS)
WP_011302397.1	YP_501462.1	Lagging	Leading	Lagging>Leading			Lagging	Leading	Lagging>Leading	0.0458333	0.058296	Old inversion (to negative GCS), followed by mutation (to positive GCS)
WP_011302396.1	YP_501461.1	Lagging	Leading	Lagging>Leading			Lagging	Leading	Lagging>Leading	0.0949721	0.0857143	Old inversion (to negative GCS), followed by mutation (to positive GCS)
WP_011302196.1	YP_498819.1	Lagging	Leading	Lagging>Leading			Lagging	Leading	Lagging>Leading	0.0236686	0.0895141	Old inversion (to negative GCS), followed by mutation (to positive GCS)
WP_041784753.1	YP_499522.1	Lagging	Leading	Lagging>Leading			Lagging	Leading	Lagging>Leading	0.228916	0.0927835	Old inversion (to negative GCS), followed by mutation (to positive GCS)
WP_011302145.1	YP_498908.1	Lagging	Leading	Lagging>Leading			Lagging	Leading	Lagging>Leading	0.0458716	0.0971787	Old inversion (to negative GCS), followed by mutation (to positive GCS)
WP_011302398.1	YP_501464.1	Lagging	Leading	Lagging>Leading			Lagging	Leading	Lagging>Leading	0.0833333	0.104167	Old inversion (to negative GCS), followed by mutation (to positive GCS)
WP_011302422.1	YP_498826.1	Lagging	Leading	Lagging>Leading			Lagging	Leading	Lagging>Leading	0.0592885	0.121339	Old inversion (to negative GCS), followed by mutation (to positive GCS)
WP_011303199.1	YP_498706.1	Lagging	Leading	Lagging>Leading			Lagging	Leading	Lagging>Leading	0.0163447	0.12478	Old inversion (to negative GCS), followed by mutation (to positive GCS)
WP_011302538.1	YP_498758.1	Lagging	Leading	Lagging>Leading			Lagging	Leading	Lagging>Leading	0.0807018	0.129568	Old inversion (to negative GCS), followed by mutation (to positive GCS)
WP_011302423.1	YP_498825.1	Lagging	Leading	Lagging>Leading			Lagging	Leading	Lagging>Leading	0.00632911	0.150729	Old inversion (to negative GCS), followed by mutation (to positive GCS)
WP_011302350.1	YP_498886.1	Lagging	Leading	Lagging>Leading			Lagging	Leading	Lagging>Leading	0.0229508	0.17284	Old inversion (to negative GCS), followed by mutation (to positive GCS)
WP_011303690.1	YP_498667.1	Lagging	Leading	Lagging>Leading			Lagging	Leading	Lagging>Leading	0.0846774	0.20197	Old inversion (to negative GCS), followed by mutation (to positive GCS)
WP_011303568.1	YP_498906.1	Lagging	Leading	Lagging>Leading			Lagging	Leading	Lagging>Leading	0.165644	0.238806	Old inversion (to negative GCS), followed by mutation (to positive GCS)
WP_011303918.1	YP_501230.1	Lagging	Leading	Lagging>Leading			Lagging	Leading	Lagging>Leading	0.00917431	0.276596	Old inversion (to negative GCS), followed by mutation (to positive GCS)
WP_011303465.1	YP_499515.1	Lagging	Leading	Lagging>Leading			Lagging	Leading	Lagging>Leading	-0.107692	0.0958904	Reversion
WP_011302395.1	YP_501460.1	Lagging	Leading	Lagging>Leading			Lagging	Leading	Lagging>Leading	-0.0841121	0.106977	Reversion
WP_002483736.1	YP_499518.1	Lagging	Leading	Lagging>Leading			Lagging	Leading	Lagging>Leading	-0.0837989	0.115152	Reversion
WP_011302348.1	YP_498888.1	Lagging	Leading	Lagging>Leading			Lagging	Leading	Lagging>Leading	-0.0840336	0.134921	Reversion
WP_011303288.1	YP_501422.1	Lagging	Leading	Lagging>Leading			Lagging	Leading	Lagging>Leading	-0.0586081	0.156716	Reversion
WP_011302202.1	YP_501015.1	Lagging	Leading	Lagging>Leading			Lagging	Leading	Lagging>Leading	-0.0487106	0.17134	Reversion
WP_011302394.1	YP_501459.1	Lagging	Leading	Lagging>Leading			Lagging	Leading	Lagging>Leading	-0.0614035	0.184834	Reversion
WP_011302406.1	YP_501219.1	Lagging	Leading	Lagging>Leading			Lagging	Leading	Lagging>Leading	-0.0673759	0.191489	Reversion
WP_002482389.1	YP_501463.1	Lagging	Leading	Lagging>Leading			Lagging	Leading	Lagging>Leading	-0.134328	0.192308	Reversion
WP_002482383.1	YP_501457.1	Lagging	Leading	Lagging>Leading			Lagging	Leading	Lagging>Leading	-0.0909091	0.200795	Reversion
WP_011302540.1	YP_498756.1	Lagging	Leading	Lagging>Leading			Lagging	Leading	Lagging>Leading	-0.0487805	0.210526	Reversion
WP_011302539.1	YP_498757.1	Lagging	Leading	Lagging>Leading			Lagging	Leading	Lagging>Leading	-0.0843806	0.234657	Reversion
WP_011302393.1	YP_501458.1	Lagging	Leading	Lagging>Leading			Lagging	Leading	Lagging>Leading	0	0.243636	Reversion
WP_011302404.1	YP_501214.1	Lagging	Leading	Lagging>Leading			Lagging	Leading	Lagging>Leading	-0.126214	0.246305	Reversion
WP_011302735.1	YP_501446.1	Lagging	Leading	Lagging>Leading			Lagging	Leading	Lagging>Leading	-0.109756	0.253012	Reversion
WP_011303946.1	YP_500119.1	Lagging	Leading	Lagging>Leading			Lagging	Leading	Lagging>Leading	-0.177419	0.258065	Reversion
WP_041784850.1	YP_499978.1	Lagging	Leading	Lagging>Leading			Lagging	Leading	Lagging>Leading	-0.104167	0.28	Reversion
WP_011302450.1	YP_501476.1	Lagging	Leading	Lagging>Leading			Lagging	Leading	Lagging>Leading	-0.229167	0.327869	Reversion
WP_002483735.1	YP_499517.1	Lagging	Leading	Lagging>Leading			Lagging	Leading	Lagging>Leading	-0.1875	0.333333	Reversion
WP_002483954.1	YP_498947.1	Lagging	Leading	Lagging>Leading			Lagging	Leading	Lagging>Leading	-0.326531	0.354839	Reversion
Data not in agreement:							Merrikh Data:			Reason for lack of agreement:
WP_001831260.1	YP_499930.1	Leading	Leading	Leading>Leading			Lagging	Leading	Lagging>Leading	Zhang Error (Bad Ter Assignment)
WP_011303126.1	YP_499934.1	Lagging	Lagging	Lagging>Lagging			Leading	Lagging	Leading>Lagging	Zhang Error (Bad Ter Assignment)
WP_011303128.1	YP_499932.1	Leading	Leading	Leading>Leading			Lagging	Leading	Lagging>Leading	Zhang Error (Bad Ter Assignment)
WP_011303125.1	YP_499935.1	Lagging	Lagging	Lagging>Lagging			Leading	Lagging	Leading>Lagging	Zhang Error (Bad Ter Assignment)
WP_011303127.1	YP_499933.1	Lagging	Lagging	Lagging>Lagging			Leading	Lagging	Leading>Lagging	Zhang Error (Bad Ter Assignment)
NCBI Data not available:
WP_011303785.1	YP_499123.1	Lagging	Lagging	Lagging>Lagging			?	Lagging
WP_011302723.1	YP_500754.1	Leading	Leading	Leading>Leading			?	Leading
WP_077461051.1	YP_499558.1	Leading	Leading	Leading>Leading			?	Leading
WP_011302852.1	YP_500385.1	Leading	Leading	Leading>Leading			Leading	?
WP_041784794.1	YP_500369.1	Leading	Leading	Leading>Leading			?	Leading
WP_011303471.1	YP_499508.1	Leading	Leading	Leading>Leading			?	Leading
WP_011304028.1	YP_501498.1	Leading	Leading	Leading>Leading			?	Leading
WP_002482644.1	YP_500946.1	Leading	Leading	Leading>Leading			?	Leading
WP_011303220.1	YP_499817.1	Leading	Leading	Leading>Leading			?	Leading
WP_011302911.1	YP_500311.1	Leading	Leading	Leading>Leading			Leading	?
WP_011302373.1	YP_501273.1	Leading	Leading	Leading>Leading			Leading	?
WP_051488176.1	YP_501100.1	Lagging	Lagging	Lagging>Lagging			Lagging	?
WP_011303182.1	YP_008530241.1	Lagging	Lagging	Lagging>Lagging			Lagging	?
WP_011303769.1	YP_499137.1	Leading	Leading	Leading>Leading			?	Leading
WP_011303123.1	YP_499938.1	Leading	Leading	Leading>Leading			Leading	?
WP_011303178.1	YP_499879.1	Leading	Leading	Leading>Leading			?	Leading
WP_046199697.1	YP_499697.1	Leading	Leading	Leading>Leading			?	Leading
WP_041784813.1	YP_499812.1	Leading	Leading	Leading>Leading			?	Leading
WP_002483799.1	YP_499443.1	Lagging	Lagging	Lagging>Lagging			?	Lagging
WP_011303631.1	YP_499326.1	Leading	Leading	Leading>Leading			?	Leading
WP_011302619.1	YP_500909.1	Leading	Leading	Leading>Leading			Leading	?
WP_011303730.1	YP_499196.1	Lagging	Lagging	Lagging>Lagging			?	Lagging
WP_011302971.1	YP_500225.1	Leading	Leading	Leading>Leading			?	Leading
WP_011303403.1	YP_499610.1	Leading	Leading	Leading>Leading			?	Leading
WP_002483821.1	YP_499421.2	Leading	Leading	Leading>Leading			?	Leading
WP_002482853.1	YP_500582.1	Lagging	Lagging	Lagging>Lagging			?	Lagging
WP_002483116.1	YP_500236.1	Leading	Leading	Leading>Leading			Leading	?
WP_041784834.1	YP_499323.1	Leading	Leading	Leading>Leading			?	Leading
WP_011303852.1	YP_499077.1	Leading	Leading	Leading>Leading			?	Leading
WP_011302840.1	YP_500398.1	Lagging	Lagging	Lagging>Lagging			?	Lagging
WP_011302960.1	YP_500242.2	Lagging	Lagging	Lagging>Lagging			?	?
WP_011303016.1	YP_500162.1	Leading	Leading	Leading>Leading			Leading	?
WP_046199708.1	YP_500803.1	Lagging	Lagging	Lagging>Lagging			?	Lagging
WP_011302731.1	YP_500739.1	Leading	Leading	Leading>Leading			?	Leading
WP_011302825.1	YP_500416.1	Leading	Leading	Leading>Leading			?	Leading
WP_011302832.1	YP_500408.1	Leading	Leading	Leading>Leading			Leading	?
WP_011302987.1	YP_500203.1	Leading	Leading	Leading>Leading			?	Leading
WP_011304004.1	YP_498928.1	Lagging	Lagging	Lagging>Lagging			?	Lagging
WP_011304024.1	YP_501136.1	Leading	Lagging	Leading>Lagging			Leading	?
WP_011302091.1	YP_501125.2	Leading	Lagging	Leading>Lagging			?	Lagging
WP_011303909.1	YP_500890.1	Lagging	Leading	Lagging>Leading			Lagging	?

### Sheet: Table S4
	Independent analysis of B. licheniformis vs. B. subtilis
		Phylogeny-Based Analysis
		Changed Orientation	No Change
	CP1-GCS Indicates an Orientation Change	189	40
	CP1-GCS Indicates No Orientation Change	2	2511
	Total	191	2551
	Percent Accuracy	0.989529	0.98432
	Table S4. Genes that changed orientation according to our phylogeny based analysis (using OrthoFinder
	software) were binned into two columns (Changed Orientation/No Change). The
	codon position 1-based calculation was used to determine the gene changed orientaiton by the GC skew method.
	Genes with a opposing GC skew sign (+ to - or - to +) in the ancestor (B. licheniformis) versus
	and the descendant B. subtilis are considered to have changed orientation by the GC skew method.
	Genes that have the same GC skew sign (++ or --) in both the ancestor and descendant are not considered to
	have changed orientation. Note that in this analysis we are simply determining
	if the GC skew sign changes from + to - or the reverse. This is the key factor allowing
	for a successful GC skew analysis. These data can be further parsed into changes-of-orientation
	that result in a GC skew inversion or GC skew reversion.
